# Drivers of tandem repeats variation within and between stick insect genomes

**DOI:** 10.64898/2026.09.22.753450

**Authors:** William Toubiana, Marion Leleu, Vincent Mérel, João Souto, Marie Raynaud, Tanja Schwander

## Abstract

Tandemly repeated sequences are noncoding, highly variable, yet integral components of eukaryotic genomes. Empirical research has so far largely focused on a few well-characterized, functional tandem repeats (TRs) or documented the broad diversity and rapid evolution of these repeats without explicitly testing the forces driving their evolution. By characterizing TR abundance and TR sequence composition within and between chromosomes and species in the stick insect genus *Timema*, we uncover that TR loads are enriched in genomic regions of high recombination but tend to be reduced in species with higher effective population sizes. These results suggest that there is a mutational effect of recombination that generates increased TR loads and that the bulk of TRs experience weak selection, leading to their rapid turnover over short evolutionary timescales. Finally, comparisons of centromere and non-centromere TRs reveal that the rapid divergence of centromeres is best explained by the combination of the fast-evolving nature of TRs *per se* and centromere-specific evolutionary forces. Overall, this study provides the first in-depth investigation of genome-wide TR evolution, while integrating the effects of recombination, genetic drift, and centromeric position along the genome.
