## Supplementary table 2 for "Drivers of tandem repeats variation within and between stick insect genomes"

### Sheet: models
Linear mixed model
log2Coverage∼CentromereStatus+TRProportion+(1∣Chromosome)
all bases; chromosomes								all bases; genome-wide								TR-annotated bases; chromosomes								TR-annotated bases; genome-wide
Predictor	Estimate	SE	df	t	p			Predictor	Estimate	SE	df	t	p			Predictor	Estimate	SE	df	t	p			Predictor	Estimate	SE	df	t	p
Intercept	0.718	0.012	14.1	60.64	<0.001			Intercept	0.2709	0.02916	4270.42	9.291	<0.001			Intercept	0.80759	0.01571	14.2886	51.396	<0.001			Intercept	1.73336	0.04182	4227.64	41.447	<0.001
Centromere	0.319	0.041	5054.6	7.71	<0.001			Centromere	0.288	0.03825	6924.42	7.528	<0.001			Centromere	0.30087	0.06287	5049.93	4.785	<0.001			Centromere	0.41876	0.05699	7031.99	7.348	<0.001
TR proportion	-1.328	0.032	4681.5	-42.02	<0.001			TR proportion	-1.4538	0.03089	6076.69	-47.061	<0.001			TR proportion	-2.18045	0.04793	4220.74	-45.489	<0.001			TR proportion	-2.5476	0.04619	6113.68	-55.16	<0.001
Centromere × TR proportion	-1.246	0.12	5051.6	-10.41	<0.001			Centromere × TR proportion	-1.24623	0.10686	7296.1	-11.663	<0.001			Centromere × TR proportion	-1.88465	0.18212	5053.58	-10.348	<0.001			Centromere × TR proportion	-2.14314	0.15892	7434.9	-13.485	<0.001
log10(AvgTRarraySize)∼CentromereStatus+TRProportion+(1∣Chromosome)								log10(AvgTRseqLength)∼CentromereStatus+TRProportion+(1∣Chromosome)
chromosomes								chromosomes
Predictor	Estimate	SE	df	t	p			Predictor	Estimate	SE	df	t	p
Intercept	2.62725	0.03152	141.681	83.365	<0.001			Intercept	1.39367	0.02255	158.524	61.805	<0.001
Centromere	-0.23158	0.02733	5047.65	-8.473	<0.001			Centromere	-0.16767	0.0198	5047.89	-8.468	<0.001
TR proportion	1.37161	0.07656	5046.11	17.915	<0.001			TR proportion	0.41011	0.05546	5046.23	7.394	<0.001
Centromere × TR proportion	0.39721	0.07909	5044.79	5.022	<0.001			Centromere × TR proportion	0.40881	0.0573	5044.77	7.135	<0.001
Beta mixed model
AlignedProp∼CentromereStatus+TRProportion+(1∣Chromosome)
all bases; chromosomes								all bases; genome-wide								TR-annotated bases; chromosomes								TR-annotated bases; genome-wide
Predictor	Estimate	SE	z	p				Predictor	Estimate	SE	z	p				Predictor	Estimate	SE	z	p				Predictor	Estimate	SE	z	p
Intercept	3.77552	0.03902	96.77	<0.001				Intercept	1.10134	0.05244	21.002	<0.001				Intercept	0.79604	0.03654	21.788	<0.001				Intercept	-1.43645	0.04426	-32.46	<0.001
Centromere	-0.28946	0.11054	-2.62	0.009				Centromere	-0.32739	0.09005	-3.636	<0.001				Centromere	-0.15667	0.0944	-1.66	0.097				Centromere	-0.38351	0.07923	-4.84	<0.001
TR proportion	-1.6865	0.07981	-21.13	<0.001				TR proportion	-1.87606	0.07242	-25.907	<0.001				TR proportion	-0.77017	0.0738	-10.436	<0.001				TR proportion	-0.56225	0.06898	-8.15	<0.001
Centromere × TR proportion	-0.4994	0.28977	-1.72	0.009				Centromere × TR proportion	-0.52817	0.22828	-2.314	0.021				Centromere × TR proportion	-0.93423	0.27406	-3.409	<0.001				Centromere × TR proportion	-0.54324	0.21945	-2.48	0.0133
SharedProp∼CentromereStatus+TRProportion+(1∣Chromosome)
chromosomes								genome-wide
Predictor	Estimate	SE	z	p				Predictor	Estimate	SE	z	p
Intercept	1.19968	0.05087	23.58	<0.001				Intercept	1.93106	0.05673	34.04	<0.001
Centromere	-0.52477	0.06996	-7.5	<0.001				Centromere	-0.38989	0.07113	-5.48	<0.001
TR proportion	-3.49309	0.06016	-58.06	<0.001				TR proportion	-3.58227	0.06059	-59.12	<0.001
Centromere × TR proportion	1.95749	0.20018	9.78	<0.001				Centromere × TR proportion	1.59516	0.19487	8.19	<0.001
Negative binomial mixed model
NbTRarrays∼CentromereStatus+TRProportion+(1∣Chromosome)								NbSharedArrays∼CentromereStatus+TRProportion+(1∣Chromosome)								NbTps-speArrays∼CentromereStatus+TRProportion+(1∣Chromosome)
chromosomes								chromosomes; T. poppense-T. californicum only								chromosomes; T. poppense-T. californicum only
Predictor	Estimate	SE	z	p				Predictor	Estimate	SE	z	p				Predictor	Estimate	SE	z	p
Intercept	3.59587	0.05327	67.51	<0,001				Intercept	3.39021	0.03084	109.92	<0,001				Intercept	2.21039	0.0503	43.95	<0,001
Centromere	0.03139	0.04491	0.7	0.485				Centromere	-0.16917	0.05157	-3.28	0.001				Centromere	0.26917	0.06795	3.96	<0,001
TR proportion	0.52112	0.12722	4.1	<0,001				TR proportion	-0.0103	0.03974	-0.26	0.796				TR proportion	3.44919	0.05518	62.51	<0,001
Centromere × TR proportion	0.91232	0.13143	6.94	<0,001				Centromere × TR proportion	-0.06415	0.15334	-0.42	0.676				Centromere × TR proportion	-2.13988	0.19563	-10.94	<0,001
								NbSharedArrays∼CentromereStatus+TRProportion+(1∣Chromosome)								NbTps-speArrays∼CentromereStatus+TRProportion+(1∣Chromosome)
								chromosomes; all sexual species								chromosomes; all sexual species
								Predictor	Estimate	SE	z	p				Predictor	Estimate	SE	z	p
								Intercept	3.40943	0.03035	112.33	<0,001				Intercept	2.13955	0.05195	41.19	<0,001
								Centromere	-0.16327	0.05111	-3.19	0.001				Centromere	0.28569	0.06912	4.13	<0,001
								TR proportion	0.07704	0.03937	1.96	0.05				TR proportion	3.50916	0.05607	62.59	<0,001
								Centromere × TR proportion	-0.14073	0.15186	-0.93	0.354				Centromere × TR proportion	-2.15125	0.19885	-10.82	<0,001
